# Arctic defaunation initiated a cascade of mammal–plant interaction shifts through dispersal dynamics

**DOI:** 10.1101/2025.06.23.661215

**Authors:** Sisi Liu, Kathleen R. Stoof-Leichsenring, Marc-Thorsten Hütt, Weihan Jia, Boris K. Biskaborn, Bernhard Diekmann, Darrell S. Kaufman, Hanno Meyer, Martin Melles, Luidmila A. Pestryakova, Ulrike Herzschuh

## Abstract

Amid accelerating defaunation, it remains unclear whether the loss of large mammals can trigger ecosystem collapse and through which functional pathways. Using sedimentary ancient metagenomics, we identify an overlooked role of large mammal defaunation in helping drive the collapse of the glacial mammoth-steppe. Network analyses identified rewiring of mammal interactions during the late glacial supporting cascading effects. Crucially, megafaunal-mediated long-distance seed dispersal buffered vegetation turnover during periods of rapid climate warming but weakened with progressive losses of vital dispersal interactions leading to the steppe–tundra’s transition to open woodland in the early Holocene. Trophic interactions did not offset turnover and became dominant afterwards with the more stable climate. We identified resilient interactions that may support recovery, suggesting the potential of rewilding to restore Arctic ecosystems.

**One-sentence abstract:** Ancient metagenomics reveals disrupted long-distance seed dispersal helped drive mammoth-steppe collapse and informs Arctic rewilding efforts.
