## Supplemental data for "Arctic defaunation initiated a cascade of mammal–plant interaction shifts through dispersal dynamics"

### Sheet: README
README for Supplementary data S2: Bioinformatic overview
Purpose
This table summarizes sample metadata and the number of reads retained at each major step of the paired-end read processing.
Column name	Description	Source and calculation	Notes
Sample	Library FASTQ identifier.	Sample naming scheme used in the project.	Unique ID linking the sequencing files, metadata, and downstream analyses.
Type	Sample type.	Project metadata.	Indicates whether the sample is a sediment sample or control.
Region	Geographic region of the sample.	Project metadata.	For example, Siberia or Alaska.
Lake name	Name of the lake from which the sediment core was collected.	Project metadata.	Use NA for controls.
Core ID	Lake sediment core identifier.	Project metadata.	Use NA for controls.
Age cal yr BP	Calibrated age in years before present.	Chronology.	Use NA for controls.
5-ka time period	Five-thousand-year time-period assignment used to define the 25–0 ka sedaDNA analysis window.	Project metadata; used for downstream 5-ka sedaDNA composition, network, and pathway analyses.	NA indicates samples not included in the 25–0 ka sedaDNA statistical analyses, including controls, samples outside the 25–0 ka window, or samples excluded after downstream filtering.
Raw R1 reads	Number of raw forward reads before any processing.	Pre-processing FastQC report for raw R1 FASTQ file: “Total Sequences”.	R1 and R2 are shown separately to document paired-end input files.
Raw R2 reads	Number of raw reverse reads before any processing.	Pre-processing FastQC report for raw R2 FASTQ file: “Total Sequences”.	Raw R1 and Raw R2 counts were identical for all paired-end FASTQ files in this dataset.
Raw read pairs	Number of raw paired-end read pairs before any processing.	Calculated as Raw R1 reads, because Raw R1 and Raw R2 counts were identical for all FASTQ files.	Represents paired-end fragments. This is the preferred unit for reporting raw paired-end dataset size in the manuscript.
Clumpify-deduplicated reads	Number of reads remaining after the first duplicate-removal step using BBTools Clumpify.sh.	fastp JSON field: summary.before_filtering.total_reads, because fastp was run on the Clumpify output.	This value represents the reads entering fastp after Clumpify deduplication.
fastp QC-filtered merged reads	Number of merged reads remaining after fastp quality filtering and read processing.	fastp JSON field: summary.after_filtering.total_reads.	Includes filtering/trimming settings used in the pipeline, such as adapter/poly-G/poly-X trimming, length filtering, low-complexity filtering, correction, and merging.
BBMap-deduplicated merged reads	Number of final merged reads remaining after the second duplicate-removal step using BBTools dedupe.sh.	Post-processing FastQC report for the deduplicated merged FASTQ file: “Total Sequences”.	Final QC-filtered, deduplicated merged reads used as input for Bowtie2 end-to-end alignment.
Taxonomically classified reads	Number of reads assigned to taxa during taxonomic classification.	MetaDMG output generated using the ngsLCA component within the MetaDMG workflow.	These reads represent the taxonomically classified subset used as the starting point for downstream target-taxon filtering.
Raw FASTQ accession	ENA BioProject accession identifier for the raw FASTQ data.	Project data availability records	/
Data source	Provenance of the sequencing data used for each library.	Project data availability records	Indicates whether the sequencing library was generated in this study or obtained from previously published data, such as Ref. 57.
General notes
Bioinformatic processing and read-count summaries were performed independently for each library. Some sediment samples were sequenced more than once and therefore appear as separate rows in this table. For downstream sedaDNA statistical analyses, repeated sequencing libraries from the same sediment sample were combined.
Bioinformatic workflow citation
20. S. Liu, Bioinformatic workflows and taxonomic reference files for ancient DNA metagenomic classification in Arctic paleoecological studies. doi: 10.5281/zenodo.17974857 (2026).

### Sheet: Overview
Sample	Type	Region	Lake name	Core ID	Age cal yr BP	5-ka Time period	Raw R1 reads	Raw R2 reads	Raw read pairs	Clumpify-deduplicated reads	fastp QC-filtered merged reads	BBMap-deduplicated merged reads	Taxonomically classified reads	Raw FASTQ accession	Data source
JK079L-1_S1	Sediment	Siberia	Bolshoe Toko	PG2133	33652	NA	38547484	38547484	38547484	68914310	25333859	23963618	2766775	PRJEB80642	This study
JK079L-2_S2	Sediment	Siberia	Bolshoe Toko	PG2133	32760	NA	44715864	44715864	44715864	77308178	29894292	28618850	2565454	PRJEB80642	This study
JK079L-3_S3	Sediment	Siberia	Bolshoe Toko	PG2133	31244	NA	36282465	36282465	36282465	64625752	23975462	22737879	1896817	PRJEB80642	This study
JK079L-4_S4	Sediment	Siberia	Bolshoe Toko	PG2133	29723	NA	36505811	36505811	36505811	62720950	23186564	22262655	2152568	PRJEB80642	This study
JK079L-5_S5	Sediment	Siberia	Bolshoe Toko	PG2133	29015	NA	35232327	35232327	35232327	62769478	23175906	21940995	2270702	PRJEB80642	This study
JK079L-6-WDH_S6	Sediment	Siberia	Bolshoe Toko	PG2133	28164	NA	43398888	43398888	43398888	76239758	25616804	24096188	2001269	PRJEB80642	This study
JK079L-7-WDH_S7	Sediment	Siberia	Bolshoe Toko	PG2133	27317	NA	37937465	37937465	37937465	65645522	21359133	20394479	2359809	PRJEB80642	This study
JK079L-8_S8	Sediment	Siberia	Bolshoe Toko	PG2133	25409	NA	44083568	44083568	44083568	78599858	27669051	26353079	4582977	PRJEB80642	This study
JK079L-9_S9	Sediment	Siberia	Bolshoe Toko	PG2133	24192	T4: 25-20ka	41079009	41079009	41079009	71165062	26440556	25216566	5831696	PRJEB80642	This study
JK079L-10-WDH_S10	Sediment	Siberia	Bolshoe Toko	PG2133	22784	T4: 25-20ka	46163570	46163570	46163570	80340496	28833710	27597443	4496112	PRJEB80642	This study
JK079L-11-WDH_S11	Sediment	Siberia	Bolshoe Toko	PG2133	20503	T4: 25-20ka	36820019	36820019	36820019	65877412	22042160	20815483	2068332	PRJEB80642	This study
JK079L-12-WDH_S12	Sediment	Siberia	Bolshoe Toko	PG2133	19318	T3: 20-15ka	37869749	37869749	37869749	65662914	20897734	19968775	1487681	PRJEB80642	This study
JK079L-13-WDH_S13	Sediment	Siberia	Bolshoe Toko	PG2133	17912	T3: 20-15ka	41345138	41345138	41345138	74038362	24204844	22852177	1622301	PRJEB80642	This study
JK079L-14-WDH_S14	Sediment	Siberia	Bolshoe Toko	PG2133	16912	T3: 20-15ka	43720219	43720219	43720219	73180128	23207441	22213381	1951044	PRJEB80642	This study
JK080L-1_S17	Sediment	Siberia	Bolshoe Toko	PG2133	16025	T3: 20-15ka	31834530	31834530	31834530	55599584	16716758	15933271	1810810	PRJEB80642	This study
JK080L-2_S18	Sediment	Siberia	Bolshoe Toko	PG2133	15118	T3: 20-15ka	21713233	21713233	21713233	38429052	10436129	9867594	793396	PRJEB80642	This study
JK080L-3_S19	Sediment	Siberia	Bolshoe Toko	PG2133	14202	T2: 15-10ka	29045177	29045177	29045177	49771872	13775197	12965404	4456971	PRJEB80642	This study
JK080L-4_S20	Sediment	Siberia	Bolshoe Toko	PG2133	13319	T2: 15-10ka	43824545	43824545	43824545	76319918	25696139	24597550	824423	PRJEB80642	This study
JK080L-6_S22	Sediment	Siberia	Bolshoe Toko	PG2133	12329	T2: 15-10ka	34572054	34572054	34572054	62983316	21498253	20116480	794483	PRJEB80642	This study
JK080L-7_S23	Sediment	Siberia	Bolshoe Toko	PG2133	11577	NA	24917040	24917040	24917040	44769730	14047584	13000796	362197	PRJEB80642	This study
JK080L-8_S24	Sediment	Siberia	Bolshoe Toko	PG2133	10799	NA	35913152	35913152	35913152	64049320	22884741	21895328	446505	PRJEB80642	This study
JK080L-9_S25	Sediment	Siberia	Bolshoe Toko	PG2133	10173	T2: 15-10ka	43702668	43702668	43702668	77985132	28134463	27079740	375045	PRJEB80642	This study
JK080L-10_S26	Sediment	Siberia	Bolshoe Toko	PG2133	9381	T1: 10-5ka	34838481	34838481	34838481	62110706	22063446	20949847	356931	PRJEB80642	This study
JK080L-11_S27	Sediment	Siberia	Bolshoe Toko	PG2133	7716	T1: 10-5ka	82465711	82465711	82465711	145062004	49572381	46714725	4680334	PRJEB80642	This study
JK080L-12_S28	Sediment	Siberia	Bolshoe Toko	PG2133	5630	T1: 10-5ka	44064963	44064963	44064963	78533098	28840624	27684342	308592	PRJEB80642	This study
JK080L-13_S29	Sediment	Siberia	Bolshoe Toko	PG2133	2949	T0: 5-0ka	39275617	39275617	39275617	70089090	25211352	24344782	275791	PRJEB80642	This study
JK080L-14_S30	Sediment	Siberia	Bolshoe Toko	PG2133	1431	T0: 5-0ka	34448521	34448521	34448521	61458948	21952964	21082734	289145	PRJEB80642	This study
JK079L-15_S15	Control	Siberia	Bolshoe Toko	PG2133	NA	NA	301450	301450	301450	554328	1181	1033	81	PRJEB80642	This study
JK079L-16_S16	Control	Siberia	Bolshoe Toko	PG2133	NA	NA	146000	146000	146000	274486	493	459	37	PRJEB80642	This study
JK080L-15_S31	Control	Siberia	Bolshoe Toko	PG2133	NA	NA	191667	191667	191667	356246	1120	1002	54	PRJEB80642	This study
JK080L-16_S32	Control	Siberia	Bolshoe Toko	PG2133	NA	NA	141311	141311	141311	211408	425	395	21	PRJEB80642	This study
JK080L-5_S21	Control	Siberia	Bolshoe Toko	PG2133	NA	NA	91221	91221	91221	170274	370	336	21	PRJEB80642	This study
201118_A00902_B_L1-2_APMG_19_17	Sediment	Siberia	Ilirney	EN18208	54565	NA	91812684	91812684	91812684	170598778	60458554	58869661	1085305	PRJEB80635	This study
201118_A00902_B_L1-2_APMG_19_16	Sediment	Siberia	Ilirney	EN18208	45275	NA	120866387	120866387	120866387	213395830	82563078	81365728	2695070	PRJEB80635	This study
201118_A00902_B_L1-2_APMG_19_15	Sediment	Siberia	Ilirney	EN18208	41986	NA	109781681	109781681	109781681	201842894	75901238	73419998	6672835	PRJEB80635	This study
201118_A00902_B_L1-2_APMG_19_14	Sediment	Siberia	Ilirney	EN18208	35126	NA	84716026	84716026	84716026	144531236	51954267	51144642	253423	PRJEB80635	This study
201118_A00902_B_L1-2_APMG_19_13	Sediment	Siberia	Ilirney	EN18208	31049	NA	109352864	109352864	109352864	199613372	79548708	76420970	759378	PRJEB80635	This study
201118_A00902_B_L1-2_APMG_19_6	Sediment	Siberia	Ilirney	EN18208	27950	NA	40118363	40118363	40118363	74805128	29054524	28501064	875110	PRJEB80635	This study
201118_A00902_B_L1-2_APMG_19_7	Sediment	Siberia	Ilirney	EN18208	19883	T3: 20-15ka	85624500	85624500	85624500	156642440	63501554	62905294	301549	PRJEB80635	This study
201118_A00902_B_L1-2_APMG_19_12	Sediment	Siberia	Ilirney	EN18208	15855	T3: 20-15ka	125526701	125526701	125526701	228159494	88086718	86701997	439621	PRJEB80635	This study
201118_A00902_B_L1-2_APMG_19_5	Sediment	Siberia	Ilirney	EN18208	13242	T2: 15-10ka	50393928	50393928	50393928	94824980	32974569	31909068	442952	PRJEB80635	This study
201118_A00902_B_L1-2_APMG_19_9	Sediment	Siberia	Ilirney	EN18208	11592	T2: 15-10ka	101159087	101159087	101159087	183653000	68923727	68082846	263737	PRJEB80635	This study
201118_A00902_B_L1-2_APMG_19_8	Sediment	Siberia	Ilirney	EN18208	10184	T2: 15-10ka	87618902	87618902	87618902	163436176	59877236	58544813	388544	PRJEB80635	This study
201118_A00902_B_L1-2_APMG_19_11	Sediment	Siberia	Ilirney	EN18208	9203	T1: 10-5ka	73808015	73808015	73808015	137026166	50699809	50340203	612804	PRJEB80635	This study
201118_A00902_B_L1-2_APMG_19_10	Sediment	Siberia	Ilirney	EN18208	6301	T1: 10-5ka	73694437	73694437	73694437	137656266	46478958	45646246	231923	PRJEB80635	This study
201118_A00902_B_L1-2_APMG_19_4	Sediment	Siberia	Ilirney	EN18208	4433	NA	293974	293974	293974	581066	220739	220659	2748	PRJEB80635	This study
201118_A00902_B_L1-2_APMG_19_3	Sediment	Siberia	Ilirney	EN18208	2865	T0: 5-0ka	72969184	72969184	72969184	134880024	43833411	42209619	294900	PRJEB80635	This study
201118_A00902_B_L1-2_APMG_19_1	Sediment	Siberia	Ilirney	EN18208	1564	T0: 5-0ka	67468541	67468541	67468541	127302054	49076353	48178070	536032	PRJEB80635	This study
201118_A00902_B_L1-2_APMG_19_2	Sediment	Siberia	Ilirney	EN18208	74	T0: 5-0ka	94331325	94331325	94331325	173403478	62155427	61516214	606638	PRJEB80635	This study
201118_A00902_B_L1-2_APMG_19_18	Control	Siberia	Ilirney	EN18208	NA	NA	3882716	3882716	3882716	4439710	178502	176017	3982	PRJEB80635	This study
201118_A00902_B_L1-2_APMG_19_19	Control	Siberia	Ilirney	EN18208	NA	NA	4446824	4446824	4446824	5080994	133585	131136	2175	PRJEB80635	This study
201118_A00902_B_L1-2_APMG_19_20	Control	Siberia	Ilirney	EN18208	NA	NA	6319712	6319712	6319712	6934326	173195	165849	5083	PRJEB80635	This study
201118_A00902_B_L1-2_APMG_19_21	Control	Siberia	Ilirney	EN18208	NA	NA	4631973	4631973	4631973	4318820	172878	170069	5612	PRJEB80635	This study
201118_A00902_B_L1-2_APMG_19_22	Control	Siberia	Ilirney	EN18208	NA	NA	2795121	2795121	2795121	3183898	64941	63544	1987	PRJEB80635	This study
210810_A00902_B_L001_APMG-37-6	Sediment	Siberia	Lama	PG1341	22982	T4: 25-20ka	37507686	37507686	37507686	66655120	22187556	21863506	4254707	PRJEB80877	ref. (57)
BH194L-2_S26	Sediment	Siberia	Lama	PG1341	22518	T4: 25-20ka	34417056	34417056	34417056	54589526	19312835	18307156	3372580	PRJEB80877	ref. (57)
210810_A00902_B_L001_APMG-37-7	Sediment	Siberia	Lama	PG1341	21753	T4: 25-20ka	37858744	37858744	37858744	68064338	25800715	25627248	3121340	PRJEB80877	ref. (57)
JK081L-13_S13	Sediment	Siberia	Lama	PG1341	21068	T4: 25-20ka	39484362	39484362	39484362	64141280	21738132	19785171	2669776	PRJEB80877	ref. (57)
210810_A00902_B_L001_APMG-37-8	Sediment	Siberia	Lama	PG1341	20630	T4: 25-20ka	41460914	41460914	41460914	75022306	27550231	27338570	4626022	PRJEB80877	ref. (57)
BH194L-1_S25	Sediment	Siberia	Lama	PG1341	20059	T4: 25-20ka	55246933	55246933	55246933	92578852	33296914	30465560	3673459	PRJEB80877	ref. (57)
210810_A00902_B_L001_APMG-37-9	Sediment	Siberia	Lama	PG1341	19593	T3: 20-15ka	31314674	31314674	31314674	58070692	23471807	23363383	1874301	PRJEB80877	ref. (57)
JK081L-12_S12	Sediment	Siberia	Lama	PG1341	19192	T3: 20-15ka	48107106	48107106	48107106	77995970	29043747	27339220	2510573	PRJEB80877	ref. (57)
210810_A00902_B_L001_APMG-37-10	Sediment	Siberia	Lama	PG1341	18715	T3: 20-15ka	38061812	38061812	38061812	69987808	27199894	26857872	6426640	PRJEB80877	ref. (57)
210810_A00902_B_L001_APMG-37-11	Sediment	Siberia	Lama	PG1341	17948	T3: 20-15ka	37603260	37603260	37603260	69755656	26044259	25719946	8462168	PRJEB80877	ref. (57)
JK081L-11_S11	Sediment	Siberia	Lama	PG1341	17222	T3: 20-15ka	34433214	34433214	34433214	59137174	22893263	21086007	3518362	PRJEB80877	ref. (57)
210810_A00902_B_L002_APMG-38-15	Sediment	Siberia	Lama	PG1341	16946	T3: 20-15ka	39380287	39380287	39380287	69615154	25492984	25234600	2574571	PRJEB80877	ref. (57)
JK115L-2_S24	Sediment	Siberia	Lama	PG1341	16541	T3: 20-15ka	72390234	72390234	72390234	110526650	44565112	42088353	2775082	PRJEB80877	ref. (57)
JK081L-9_S9	Sediment	Siberia	Lama	PG1341	16084	T3: 20-15ka	41274345	41274345	41274345	68575802	26701496	24419393	5602932	PRJEB80877	ref. (57)
210810_A00902_B_L002_APMG-38-7	Sediment	Siberia	Lama	PG1341	15599	T3: 20-15ka	43444848	43444848	43444848	77684082	29098713	28757081	2733907	PRJEB80877	ref. (57)
JK081L-8_S8	Sediment	Siberia	Lama	PG1341	15123	T3: 20-15ka	34245958	34245958	34245958	59447896	21641697	19979678	2422727	PRJEB80877	ref. (57)
210810_A00902_B_L002_APMG-38-8	Sediment	Siberia	Lama	PG1341	14669	T2: 15-10ka	42093720	42093720	42093720	75561058	29107354	28862004	2104720	PRJEB80877	ref. (57)
JK081L-7_S7	Sediment	Siberia	Lama	PG1341	14315	T2: 15-10ka	42011048	42011048	42011048	66712182	24399384	23085619	1092679	PRJEB80877	ref. (57)
JK081L-6_S6	Sediment	Siberia	Lama	PG1341	14020	T2: 15-10ka	52963849	52963849	52963849	84218256	32691120	30911652	1349634	PRJEB80877	ref. (57)
JK109L-4_S21	Sediment	Siberia	Lama	PG1341	13930	T2: 15-10ka	60162985	60162985	60162985	86238908	30157763	26357630	922854	PRJEB80877	ref. (57)
JK109L-4_S22	Sediment	Siberia	Lama	PG1341	13930	T2: 15-10ka	85282951	85282951	85282951	133063494	47680351	45588526	1609879	PRJEB80877	ref. (57)
210810_A00902_B_L001_APMG-37-4	Sediment	Siberia	Lama	PG1341	13746	T2: 15-10ka	57470788	57470788	57470788	104727592	30410575	30212693	904307	PRJEB80877	ref. (57)
JK115L-4_S23	Sediment	Siberia	Lama	PG1341	13588	T2: 15-10ka	64539890	64539890	64539890	102207882	40848000	38370823	1186181	PRJEB80877	ref. (57)
JK081L-2_S16	Sediment	Siberia	Lama	PG1341	12992	T2: 15-10ka	38656531	38656531	38656531	60915812	22223037	18427637	1039580	PRJEB80877	ref. (57)
JK081L-2_S2	Sediment	Siberia	Lama	PG1341	12992	T2: 15-10ka	52164880	52164880	52164880	85602322	31189654	29057312	1656624	PRJEB80877	ref. (57)
JK081L-4_S4	Sediment	Siberia	Lama	PG1341	11791	T2: 15-10ka	43150970	43150970	43150970	69390824	27335968	25972202	584772	PRJEB80877	ref. (57)
210810_A00902_B_L001_APMG-37-3	Sediment	Siberia	Lama	PG1341	11536	T2: 15-10ka	41938873	41938873	41938873	76484332	19984709	19841929	494693	PRJEB80877	ref. (57)
BH193L-5_S24	Sediment	Siberia	Lama	PG1341	11536	T2: 15-10ka	31139779	31139779	31139779	44770656	12972519	11514770	295983	PRJEB80877	ref. (57)
JK081L-3_S3	Sediment	Siberia	Lama	PG1341	10428	T2: 15-10ka	39728284	39728284	39728284	64892074	23632075	21995585	622947	PRJEB80877	ref. (57)
JK105L-6_S21	Sediment	Siberia	Lama	PG1341	10091	T2: 15-10ka	88927831	88927831	88927831	147962784	46766815	43655619	1451659	PRJEB80877	ref. (57)
JK081L-1_S1	Sediment	Siberia	Lama	PG1341	9816	T1: 10-5ka	48979994	48979994	48979994	79904196	28490789	26823757	1065522	PRJEB80877	ref. (57)
210810_A00902_B_L001_APMG-37-2	Sediment	Siberia	Lama	PG1341	9190	T1: 10-5ka	55049093	55049093	55049093	100369316	29145349	28978527	799939	PRJEB80877	ref. (57)
BH193L-4_S23	Sediment	Siberia	Lama	PG1341	9190	T1: 10-5ka	49900694	49900694	49900694	70511764	22468379	19906884	561565	PRJEB80877	ref. (57)
BH193L-3_S20	Sediment	Siberia	Lama	PG1341	8513	T1: 10-5ka	73280456	73280456	73280456	112460150	34905760	33529837	699206	PRJEB80877	ref. (57)
210810_A00902_B_L002_APMG-38-9	Sediment	Siberia	Lama	PG1341	7562	T1: 10-5ka	57220376	57220376	57220376	103925906	34403280	33088461	1351910	PRJEB80877	ref. (57)
JK109L-5_S30	Sediment	Siberia	Lama	PG1341	7562	T1: 10-5ka	33271878	33271878	33271878	51176044	17916746	14978524	618539	PRJEB80877	ref. (57)
BH193L-2_S19	Sediment	Siberia	Lama	PG1341	6890	T1: 10-5ka	72148435	72148435	72148435	112646262	39312145	36339725	1025630	PRJEB80877	ref. (57)
BH193L-2_S20	Sediment	Siberia	Lama	PG1341	6890	T1: 10-5ka	60040256	60040256	60040256	85261264	29157552	25026575	685972	PRJEB80877	ref. (57)
210810_A00902_B_L001_APMG-37-1	Sediment	Siberia	Lama	PG1341	6400	T1: 10-5ka	55816394	55816394	55816394	99552128	33163918	32788151	723182	PRJEB80877	ref. (57)
BH193L-1_S22	Sediment	Siberia	Lama	PG1341	6400	T1: 10-5ka	53092847	53092847	53092847	72926754	25895654	22646847	502920	PRJEB80877	ref. (57)
210810_A00902_B_L002_APMG-38-5	Sediment	Siberia	Lama	PG1341	5168	T1: 10-5ka	47573948	47573948	47573948	87638334	29300774	28820125	757362	PRJEB80877	ref. (57)
BH195L-4_S29	Sediment	Siberia	Lama	PG1341	5168	T1: 10-5ka	46436294	46436294	46436294	69300344	24588001	21373391	571343	PRJEB80877	ref. (57)
210810_A00902_B_L002_APMG-38-4	Sediment	Siberia	Lama	PG1341	4381	T0: 5-0ka	46173387	46173387	46173387	84222922	26329845	26156510	847286	PRJEB80877	ref. (57)
BH195L-3_S28	Sediment	Siberia	Lama	PG1341	4381	T0: 5-0ka	46437032	46437032	46437032	68526806	23335855	20800931	683713	PRJEB80877	ref. (57)
210810_A00902_B_L002_APMG-38-10	Sediment	Siberia	Lama	PG1341	3023	T0: 5-0ka	50168030	50168030	50168030	90962272	32976261	32713520	895262	PRJEB80877	ref. (57)
JK109L-6_S31	Sediment	Siberia	Lama	PG1341	3023	T0: 5-0ka	34084167	34084167	34084167	49971624	18469554	15873916	435341	PRJEB80877	ref. (57)
BH195L-2_S18	Sediment	Siberia	Lama	PG1341	2504	T0: 5-0ka	58629982	58629982	58629982	97042356	34923074	32536334	777894	PRJEB80877	ref. (57)
BH195L-2_S19	Sediment	Siberia	Lama	PG1341	2504	T0: 5-0ka	45483768	45483768	45483768	68766256	24361385	21002211	491989	PRJEB80877	ref. (57)
210810_A00902_B_L002_APMG-38-3	Sediment	Siberia	Lama	PG1341	1858	T0: 5-0ka	43756458	43756458	43756458	80174510	27404941	27183027	483701	PRJEB80877	ref. (57)
BH195L-1_S27	Sediment	Siberia	Lama	PG1341	1858	T0: 5-0ka	47245589	47245589	47245589	71576770	25993094	22515916	409817	PRJEB80877	ref. (57)
BH194L-7_S17	Sediment	Siberia	Lama	PG1341	1212	T0: 5-0ka	52624190	52624190	52624190	84994020	28839267	27064004	374310	PRJEB80877	ref. (57)
BH194L-7_S18	Sediment	Siberia	Lama	PG1341	1212	T0: 5-0ka	43018474	43018474	43018474	64785990	21648150	18479529	249302	PRJEB80877	ref. (57)
210810_A00902_B_L002_APMG-38-2	Sediment	Siberia	Lama	PG1341	724	T0: 5-0ka	39166018	39166018	39166018	71964912	25160812	24822358	268467	PRJEB80877	ref. (57)
BH194L-6_S26	Sediment	Siberia	Lama	PG1341	724	T0: 5-0ka	45337745	45337745	45337745	69399614	24678511	21076520	237592	PRJEB80877	ref. (57)
BH194L-4_S16	Sediment	Siberia	Lama	PG1341	264	T0: 5-0ka	53990391	53990391	53990391	89673494	33076387	30407735	417670	PRJEB80877	ref. (57)
BH194L-4_S17	Sediment	Siberia	Lama	PG1341	264	T0: 5-0ka	41503629	41503629	41503629	63275614	23093059	19435304	259467	PRJEB80877	ref. (57)
210810_A00902_B_L002_APMG-38-1	Sediment	Siberia	Lama	PG1341	76	T0: 5-0ka	34583306	34583306	34583306	63448614	22179967	21960020	191854	PRJEB80877	ref. (57)
BH194L-3_S25	Sediment	Siberia	Lama	PG1341	76	T0: 5-0ka	33181104	33181104	33181104	52109938	18838737	16065108	147269	PRJEB80877	ref. (57)
210810_A00902_B_L001_APMG-37-12	Control	Siberia	Lama	PG1341	NA	NA	5589783	5589783	5589783	4587204	11122	10787	977	PRJEB80877	ref. (57)
210810_A00902_B_L001_APMG-37-13	Control	Siberia	Lama	PG1341	NA	NA	4008000	4008000	4008000	4999184	21331	20345	2271	PRJEB80877	ref. (57)
210810_A00902_B_L001_APMG-37-14	Control	Siberia	Lama	PG1341	NA	NA	2057524	2057524	2057524	2480820	7651	7296	524	PRJEB80877	ref. (57)
210810_A00902_B_L001_APMG-37-15	Control	Siberia	Lama	PG1341	NA	NA	2557128	2557128	2557128	2901302	45288	44610	5919	PRJEB80877	ref. (57)
210810_A00902_B_L001_APMG-37-5	Control	Siberia	Lama	PG1341	NA	NA	4259666	4259666	4259666	4501476	34618	33494	1477	PRJEB80877	ref. (57)
210810_A00902_B_L002_APMG-38-11	Control	Siberia	Lama	PG1341	NA	NA	4265259	4265259	4265259	4644340	35519	34961	3784	PRJEB80877	ref. (57)
210810_A00902_B_L002_APMG-38-12	Control	Siberia	Lama	PG1341	NA	NA	6878460	6878460	6878460	4634998	14834	14407	1475	PRJEB80877	ref. (57)
210810_A00902_B_L002_APMG-38-13	Control	Siberia	Lama	PG1341	NA	NA	4658343	4658343	4658343	3813404	11094	10543	971	PRJEB80877	ref. (57)
210810_A00902_B_L002_APMG-38-14	Control	Siberia	Lama	PG1341	NA	NA	8021767	8021767	8021767	7202676	15036	14143	1850	PRJEB80877	ref. (57)
210810_A00902_B_L002_APMG-38-6	Control	Siberia	Lama	PG1341	NA	NA	1240378	1240378	1240378	1705202	21816	21432	1892	PRJEB80877	ref. (57)
BH194L-8_S30	Control	Siberia	Lama	PG1341	NA	NA	158305	158305	158305	265872	960	841	63	PRJEB80877	ref. (57)
BH195L-7_S31	Control	Siberia	Lama	PG1341	NA	NA	265836	265836	265836	456264	2432	2048	208	PRJEB80877	ref. (57)
JK081L-10_S10	Control	Siberia	Lama	PG1341	NA	NA	390707	390707	390707	556122	3485	3178	331	PRJEB80877	ref. (57)
JK081L-14_S14	Control	Siberia	Lama	PG1341	NA	NA	515724	515724	515724	768568	2819	2494	284	PRJEB80877	ref. (57)
JK081L-15_S15	Control	Siberia	Lama	PG1341	NA	NA	471560	471560	471560	837320	2838	2361	179	PRJEB80877	ref. (57)
JK109L-8_S33	Control	Siberia	Lama	PG1341	NA	NA	599689	599689	599689	797168	1808	1621	164	PRJEB80877	ref. (57)
JK115L-5_S27	Control	Siberia	Lama	PG1341	NA	NA	407060	407060	407060	541962	1879	1647	192	PRJEB80877	ref. (57)
JK115L-8_S34	Control	Siberia	Lama	PG1341	NA	NA	481641	481641	481641	515082	1496	1317	123	PRJEB80877	ref. (57)
BH193L-8_S32	Control	Siberia	Lama	PG1341	NA	NA	39	39	39	76	1	1	NA	PRJEB80877	ref. (57)
IE111L-1_S1	Sediment	Siberia	Levinson Lessing	Co1401	58200	NA	116231254	116231254	116231254	184883202	70057784	63507126	1858448	PRJEB94536	This study
IE111L-5_S5	Sediment	Siberia	Levinson Lessing	Co1401	55540	NA	102849537	102849537	102849537	163189472	63790107	59402950	2036566	PRJEB94536	This study
IE111L-6_S6	Sediment	Siberia	Levinson Lessing	Co1401	48281	NA	99164659	99164659	99164659	164129274	63288123	58104653	5975425	PRJEB94536	This study
ELS162_S7	Sediment	Siberia	Levinson Lessing	Co1401	46628	NA	92952055	92952055	92952055	169443756	74121973	65183966	2680128	PRJEB94536	This study
IE111L-7_S7	Sediment	Siberia	Levinson Lessing	Co1401	44230	NA	117701660	117701660	117701660	183967506	71650011	66903792	6552615	PRJEB94536	This study
IE112L-1_S9	Sediment	Siberia	Levinson Lessing	Co1401	39500	NA	95351008	95351008	95351008	151292978	57266705	52913384	3754884	PRJEB94536	This study
ELS163_S8	Sediment	Siberia	Levinson Lessing	Co1401	37995	NA	73793717	73793717	73793717	135479808	58213495	50039999	3098394	PRJEB94536	This study
IE112L-2_S10	Sediment	Siberia	Levinson Lessing	Co1401	34200	NA	90019413	90019413	90019413	147063422	54272901	48719204	1913325	PRJEB94536	This study
IE112L-3_S11	Sediment	Siberia	Levinson Lessing	Co1401	30000	NA	99971268	99971268	99971268	157396536	59811633	55351091	2339581	PRJEB94536	This study
IE111L-2_S2	Sediment	Siberia	Levinson Lessing	Co1401	28500	NA	129802465	129802465	129802465	207947158	76327639	68777927	2682324	PRJEB94536	This study
IE112L-4_S17	Sediment	Siberia	Levinson Lessing	Co1401	24700	T4: 25-20ka	82140042	82140042	82140042	144252164	52223901	48731116	1936223	PRJEB94536	This study
ELS165_S9	Sediment	Siberia	Levinson Lessing	Co1401	22905	T4: 25-20ka	109425829	109425829	109425829	197376632	77253956	66968375	3345682	PRJEB94536	This study
IE112L-5_S18	Sediment	Siberia	Levinson Lessing	Co1401	21848	T4: 25-20ka	71801980	71801980	71801980	123535038	44010005	41187288	1884399	PRJEB94536	This study
IE112L-6_S19	Sediment	Siberia	Levinson Lessing	Co1401	18500	T3: 20-15ka	78496498	78496498	78496498	138308522	49229585	45846231	1402424	PRJEB94536	This study
IE112L-7_S12	Sediment	Siberia	Levinson Lessing	Co1401	16100	T3: 20-15ka	74237048	74237048	74237048	126598182	46365853	42492361	1069384	PRJEB94536	This study
IE111L-3_S3	Sediment	Siberia	Levinson Lessing	Co1401	14400	T2: 15-10ka	114829320	114829320	114829320	178249830	62361361	57910304	1939956	PRJEB94536	This study
ELS167_S10	Sediment	Siberia	Levinson Lessing	Co1401	14387	T2: 15-10ka	101472047	101472047	101472047	182042924	74906775	66814070	1896236	PRJEB94536	This study
IE113L-1_S13	Sediment	Siberia	Levinson Lessing	Co1401	13506	T2: 15-10ka	124007511	124007511	124007511	202880070	70454708	65308825	2253502	PRJEB94536	This study
IE113L-2_S14	Sediment	Siberia	Levinson Lessing	Co1401	10450	T2: 15-10ka	149745962	149745962	149745962	248028514	91616077	84556792	4364606	PRJEB94536	This study
IE113L-3_S3	Sediment	Siberia	Levinson Lessing	Co1401	9340	T1: 10-5ka	119189607	119189607	119189607	206696084	76037644	70713789	4461009	PRJEB94536	This study
IE113L-4_S4	Sediment	Siberia	Levinson Lessing	Co1401	8600	T1: 10-5ka	112538344	112538344	112538344	201588848	72049293	66909034	2933287	PRJEB94536	This study
IE113L-5_S5	Sediment	Siberia	Levinson Lessing	Co1401	6800	T1: 10-5ka	114857943	114857943	114857943	205633564	74243791	69092398	2988612	PRJEB94536	This study
IE113L-6_S6	Sediment	Siberia	Levinson Lessing	Co1401	6200	T1: 10-5ka	134853013	134853013	134853013	240204882	87483227	80524861	3396109	PRJEB94536	This study
IE113L-7_S7	Sediment	Siberia	Levinson Lessing	Co1401	5600	T1: 10-5ka	131199082	131199082	131199082	226104376	80953361	75288735	3801899	PRJEB94536	This study
ELS170_S11	Sediment	Siberia	Levinson Lessing	Co1401	4741	NA	61897	61897	61897	123186	50291	50085	12897	PRJEB94536	This study
IE114L-1_S9	Sediment	Siberia	Levinson Lessing	Co1401	4500	T0: 5-0ka	114760923	114760923	114760923	200675288	73350451	67647042	2620653	PRJEB94536	This study
IE114L-2_S10	Sediment	Siberia	Levinson Lessing	Co1401	2859	T0: 5-0ka	133483753	133483753	133483753	234090074	85679750	79212762	3221656	PRJEB94536	This study
IE111L-4_S1	Sediment	Siberia	Levinson Lessing	Co1401	875	T0: 5-0ka	88375676	88375676	88375676	156019182	55799531	51093011	1499306	PRJEB94536	This study
IE114L-3_S11	Sediment	Siberia	Levinson Lessing	Co1401	8	T0: 5-0ka	131787280	131787280	131787280	226040408	78779470	72863377	1951004	PRJEB94536	This study
EB_S12	Control	Siberia	Levinson Lessing	Co1401	NA	NA	943975	943975	943975	1764164	5709	4455	382	PRJEB94536	This study
IE111L-8_S8	Control	Siberia	Levinson Lessing	Co1401	NA	NA	300973	300973	300973	548502	2248	1838	121	PRJEB94536	This study
IE112L-8_S15	Control	Siberia	Levinson Lessing	Co1401	NA	NA	241259	241259	241259	454016	2362	1898	135	PRJEB94536	This study
IE114L-4_S4	Control	Siberia	Levinson Lessing	Co1401	NA	NA	705099	705099	705099	1207032	6163	4931	404	PRJEB94536	This study
IE114L-5_S2	Control	Siberia	Levinson Lessing	Co1401	NA	NA	503236	503236	503236	981668	8987	7532	606	PRJEB94536	This study
IE114L-6_S16	Control	Siberia	Levinson Lessing	Co1401	NA	NA	739674	739674	739674	1176900	7577	6463	513	PRJEB94536	This study
IE114L-7_S17	Control	Siberia	Levinson Lessing	Co1401	NA	NA	775404	775404	775404	1237852	9092	7444	603	PRJEB94536	This study
IE114L-8_S20	Control	Siberia	Levinson Lessing	Co1401	NA	NA	835052	835052	835052	1275814	6100	5032	320	PRJEB94536	This study
IE115L-3_S19	Control	Siberia	Levinson Lessing	Co1401	NA	NA	28231	28231	28231	55888	21891	21797	510	PRJEB94536	This study
IE115L-6_S15	Control	Siberia	Levinson Lessing	Co1401	NA	NA	1192	1192	1192	2350	733	726	8	PRJEB94536	This study
IE113L-8_S8	Control	Siberia	Levinson Lessing	Co1401	NA	NA	2	2	2	4	0	NA	NA	PRJEB94536	This study
IE115L-1_S18	Control	Siberia	Levinson Lessing	Co1401	NA	NA	2	2	2	4	2	1	NA	PRJEB94536	This study
IE115L-4_S13	Control	Siberia	Levinson Lessing	Co1401	NA	NA	179	179	179	334	118	117	NA	PRJEB94536	This study
IE115L-7_S16	Control	Siberia	Levinson Lessing	Co1401	NA	NA	3	3	3	6	1	1	NA	PRJEB94536	This study
JK159L-1_S17	Sediment	Alaska	Salmon	EN22502	29461	NA	34693424	34693424	34693424	59067514	25246028	24014165	394189	PRJEB82717	This study
JK158L-7_S15	Sediment	Alaska	Salmon	EN22502	28708	NA	35254459	35254459	35254459	59073044	26023094	24700674	261756	PRJEB82717	This study
JK158L-6_S14	Sediment	Alaska	Salmon	EN22502	26858	NA	41257666	41257666	41257666	67442700	29003628	28044800	481972	PRJEB82717	This study
JK158L-5_S13	Sediment	Alaska	Salmon	EN22502	24698	T4: 25-20ka	41366819	41366819	41366819	69507346	28343044	27099313	462377	PRJEB82717	This study
JK158L-4_S12	Sediment	Alaska	Salmon	EN22502	23012	T4: 25-20ka	39091568	39091568	39091568	64286222	26684937	25909849	537937	PRJEB82717	This study
JK158L-3_S11	Sediment	Alaska	Salmon	EN22502	22357	T4: 25-20ka	40991911	40991911	40991911	69618160	30885034	29243076	789629	PRJEB82717	This study
JK158L-2_S10	Sediment	Alaska	Salmon	EN22502	20694	T4: 25-20ka	35254802	35254802	35254802	59219476	22916993	22163840	509056	PRJEB82717	This study
HS034L-7_S37	Sediment	Alaska	Salmon	EN22502	18481	T3: 20-15ka	43911996	43911996	43911996	70121348	23955601	22616310	763755	PRJEB82717	This study
HS032L-6_S20	Sediment	Alaska	Salmon	EN22502	15568	T3: 20-15ka	52040478	52040478	52040478	80825438	28555856	26784419	1692082	PRJEB82717	This study
JK158L-1_S9	Sediment	Alaska	Salmon	EN22502	14369	T2: 15-10ka	39567031	39567031	39567031	65905908	25077325	24182195	565145	PRJEB82717	This study
HS033L-1_S23	Sediment	Alaska	Salmon	EN22502	13850	T2: 15-10ka	27340311	27340311	27340311	42631372	14524918	13773060	499245	PRJEB82717	This study
HS033L-2_S24	Sediment	Alaska	Salmon	EN22502	13042	T2: 15-10ka	34205634	34205634	34205634	55692434	18693708	17270090	708808	PRJEB82717	This study
HS033L-3_S25	Sediment	Alaska	Salmon	EN22502	12549	T2: 15-10ka	25343132	25343132	25343132	38313328	12398023	11818285	413555	PRJEB82717	This study
JK157L-7_S7	Sediment	Alaska	Salmon	EN22502	11878	T2: 15-10ka	44102687	44102687	44102687	73320222	25795572	24955568	489103	PRJEB82717	This study
HS033L-5_S27	Sediment	Alaska	Salmon	EN22502	11025	T2: 15-10ka	42400979	42400979	42400979	64613590	21765047	20736189	1016376	PRJEB82717	This study
JK157L-6_S6	Sediment	Alaska	Salmon	EN22502	10248	T2: 15-10ka	46262373	46262373	46262373	78979186	26662532	25296687	403837	PRJEB82717	This study
HS032L-1_S23	Sediment	Alaska	Salmon	EN22502	10161	T2: 15-10ka	28995519	28995519	28995519	50868604	17340408	16504021	367893	PRJEB82717	This study
HS033L-4_S26	Sediment	Alaska	Salmon	EN22502	9900	T1: 10-5ka	39703890	39703890	39703890	65415996	23206434	21238389	472338	PRJEB82717	This study
HS032L-2_S39	Sediment	Alaska	Salmon	EN22502	8471	T1: 10-5ka	41377487	41377487	41377487	67425610	23736549	21623956	334548	PRJEB82717	This study
JK157L-5_S5	Sediment	Alaska	Salmon	EN22502	7576	T1: 10-5ka	44469734	44469734	44469734	72490896	24062947	23258581	414802	PRJEB82717	This study
HS032L-3_S40	Sediment	Alaska	Salmon	EN22502	6859	T1: 10-5ka	82719297	82719297	82719297	127925768	41233887	38663516	616173	PRJEB82717	This study
JK157L-4_S4	Sediment	Alaska	Salmon	EN22502	3852	T0: 5-0ka	43387678	43387678	43387678	73688790	23138836	21853605	580125	PRJEB82717	This study
HS034L-2_S32	Sediment	Alaska	Salmon	EN22502	3773	T0: 5-0ka	34325180	34325180	34325180	55766640	19394808	17826314	2014582	PRJEB82717	This study
HS034L-3_S33	Sediment	Alaska	Salmon	EN22502	3655	T0: 5-0ka	36287154	36287154	36287154	56513292	17453018	16609062	515438	PRJEB82717	This study
JK157L-3_S3	Sediment	Alaska	Salmon	EN22502	2498	T0: 5-0ka	42220097	42220097	42220097	70208444	22755462	21879144	602916	PRJEB82717	This study
JK157L-2_S2	Sediment	Alaska	Salmon	EN22502	1180	T0: 5-0ka	42965632	42965632	42965632	72889218	22977390	21559223	345205	PRJEB82717	This study
HS034L-1_S31	Sediment	Alaska	Salmon	EN22502	573	T0: 5-0ka	30099861	30099861	30099861	51432832	17622027	16272786	893296	PRJEB82717	This study
HS033L-6_S28	Sediment	Alaska	Salmon	EN22502	207	T0: 5-0ka	29812837	29812837	29812837	46108558	13878839	12900964	440748	PRJEB82717	This study
JK157L-1_S1	Sediment	Alaska	Salmon	EN22502	-60	NA	36042087	36042087	36042087	60557390	16930060	16099381	169295	PRJEB82717	This study
HS032L-7_S21	Control	Alaska	Salmon	EN22502	NA	NA	2734605	2734605	2734605	3986588	173953	152872	27231	PRJEB82717	This study
HS032L-8_S22	Control	Alaska	Salmon	EN22502	NA	NA	2165672	2165672	2165672	3913464	10172	7725	633	PRJEB82717	This study
HS033L-7_S29	Control	Alaska	Salmon	EN22502	NA	NA	2914873	2914873	2914873	3498904	32341	16716	1992	PRJEB82717	This study
HS033L-8_S30	Control	Alaska	Salmon	EN22502	NA	NA	2408478	2408478	2408478	3691646	9828	7492	642	PRJEB82717	This study
HS034L-4_S34	Control	Alaska	Salmon	EN22502	NA	NA	4100289	4100289	4100289	4875284	322449	59049	7695	PRJEB82717	This study
HS034L-5_S35	Control	Alaska	Salmon	EN22502	NA	NA	3362218	3362218	3362218	3909176	173216	46351	4448	PRJEB82717	This study
HS034L-6_S36	Control	Alaska	Salmon	EN22502	NA	NA	9887682	9887682	9887682	13739028	3294459	3135246	56755	PRJEB82717	This study
HS034L-8_S38	Control	Alaska	Salmon	EN22502	NA	NA	2231793	2231793	2231793	3605892	8334	6701	755	PRJEB82717	This study
JK157L-8_S8	Control	Alaska	Salmon	EN22502	NA	NA	3614359	3614359	3614359	5051250	44478	39115	18792	PRJEB82717	This study
JK158L-8_S16	Control	Alaska	Salmon	EN22502	NA	NA	2626416	2626416	2626416	4294596	22049	18559	5960	PRJEB82717	This study
JK159L-2_S18	Control	Alaska	Salmon	EN22502	NA	NA	2939142	2939142	2939142	3715806	186098	173432	30921	PRJEB82717	This study
JK159L-3_S19	Control	Alaska	Salmon	EN22502	NA	NA	2978738	2978738	2978738	3918868	147617	138443	30163	PRJEB82717	This study
JK159L-4_S20	Control	Alaska	Salmon	EN22502	NA	NA	2528128	2528128	2528128	3446148	231128	217327	39822	PRJEB82717	This study
JK159L-5_S21	Control	Alaska	Salmon	EN22502	NA	NA	20774011	20774011	20774011	31152166	8408482	8074930	158393	PRJEB82717	This study
JK159L-6_S22	Control	Alaska	Salmon	EN22502	NA	NA	2417831	2417831	2417831	3459408	25932	23206	7356	PRJEB82717	This study
WJ192L-5_S32	Sediment	Siberia	Ulu	EN21103	43161	NA	36766611	36766611	36766611	60267760	19259074	16826452	1145124	PRJEB82635	This study
WJ192L-4_S31	Sediment	Siberia	Ulu	EN21103	42539	NA	28650015	28650015	28650015	43605844	13732675	12616322	598288	PRJEB82635	This study
WJ192L-3_S30	Sediment	Siberia	Ulu	EN21103	42006	NA	31538881	31538881	31538881	50131060	16713600	14822839	494598	PRJEB82635	This study
WJ192L-1_S29	Sediment	Siberia	Ulu	EN21103	40415	NA	31940973	31940973	31940973	51206478	17377771	15537633	332928	PRJEB82635	This study
WJ194L-6_S26	Sediment	Siberia	Ulu	EN21103	39533	NA	24553197	24553197	24553197	39932746	12298056	10689890	572801	PRJEB82635	This study
WJ194L-5_S25	Sediment	Siberia	Ulu	EN21103	38760	NA	18172981	18172981	18172981	29172312	8419696	7206163	437197	PRJEB82635	This study
WJ194L-4_S24	Sediment	Siberia	Ulu	EN21103	38002	NA	24313679	24313679	24313679	35108356	9298282	7809990	599933	PRJEB82635	This study
WJ194L-3_S23	Sediment	Siberia	Ulu	EN21103	37262	NA	13663793	13663793	13663793	22521436	6850807	5952820	427147	PRJEB82635	This study
WJ194L-2_S22	Sediment	Siberia	Ulu	EN21103	36519	NA	24649693	24649693	24649693	38301272	13358914	12012220	242369	PRJEB82635	This study
WJ194L-1_S21	Sediment	Siberia	Ulu	EN21103	35809	NA	3139	3139	3139	6160	2254	2246	44	PRJEB82635	This study
WJ195L-5_S18	Sediment	Siberia	Ulu	EN21103	34428	NA	9054484	9054484	9054484	15258470	4778008	4139674	243373	PRJEB82635	This study
WJ195L-1_S17	Sediment	Siberia	Ulu	EN21103	31266	NA	27855395	27855395	27855395	44811700	14646481	13569309	644789	PRJEB82635	This study
WJ196L-15_S15	Sediment	Siberia	Ulu	EN21103	30332	NA	18869256	18869256	18869256	31289532	9168297	7966525	866377	PRJEB82635	This study
WJ196L-14_S14	Sediment	Siberia	Ulu	EN21103	29104	NA	30714035	30714035	30714035	47941214	16203151	14798134	893923	PRJEB82635	This study
WJ196L-13_S13	Sediment	Siberia	Ulu	EN21103	27695	NA	29256681	29256681	29256681	46602536	15501003	13802482	688871	PRJEB82635	This study
WJ196L-12_S12	Sediment	Siberia	Ulu	EN21103	25869	NA	31898516	31898516	31898516	49539954	17856744	16418991	923695	PRJEB82635	This study
WJ196L-11_S11	Sediment	Siberia	Ulu	EN21103	24098	T4: 25-20ka	45395779	45395779	45395779	72384370	25457906	22787997	1528650	PRJEB82635	This study
WJ196L-10_S10	Sediment	Siberia	Ulu	EN21103	23560	T4: 25-20ka	43163852	43163852	43163852	67068438	20907773	19072013	177147	PRJEB82635	This study
WJ196L-9_S9	Sediment	Siberia	Ulu	EN21103	19997	T3: 20-15ka	44625688	44625688	44625688	68118468	21751520	19773411	180381	PRJEB82635	This study
WJ196L-8_S8	Sediment	Siberia	Ulu	EN21103	18560	T3: 20-15ka	49888222	49888222	49888222	74179070	23820940	22229713	166063	PRJEB82635	This study
WJ196L-7_S7	Sediment	Siberia	Ulu	EN21103	17593	T3: 20-15ka	45815908	45815908	45815908	70415856	21762928	19968596	131753	PRJEB82635	This study
WJ196L-6_S6	Sediment	Siberia	Ulu	EN21103	12158	T2: 15-10ka	39261698	39261698	39261698	60425054	19943869	18480399	143600	PRJEB82635	This study
WJ196L-5_S5	Sediment	Siberia	Ulu	EN21103	7479	T1: 10-5ka	25078897	25078897	25078897	38251378	11882612	11088217	79694	PRJEB82635	This study
WJ196L-4_S4	Sediment	Siberia	Ulu	EN21103	2744	T0: 5-0ka	26285246	26285246	26285246	42813498	12829742	11623126	98614	PRJEB82635	This study
WJ192L-6_S33	Control	Siberia	Ulu	EN21103	NA	NA	269258	269258	269258	441424	12855	11936	283	PRJEB82635	This study
WJ192L-7_S34	Control	Siberia	Ulu	EN21103	NA	NA	127470	127470	127470	239436	9548	8193	752	PRJEB82635	This study
WJ192L-8_S35	Control	Siberia	Ulu	EN21103	NA	NA	137511	137511	137511	218594	1307	1119	72	PRJEB82635	This study
WJ194L-7_S27	Control	Siberia	Ulu	EN21103	NA	NA	867738	867738	867738	1502774	37403	30299	3013	PRJEB82635	This study
WJ194L-8_S28	Control	Siberia	Ulu	EN21103	NA	NA	645212	645212	645212	980708	6710	5305	328	PRJEB82635	This study
WJ195L-7_S19	Control	Siberia	Ulu	EN21103	NA	NA	115602	115602	115602	184826	3651	3036	263	PRJEB82635	This study
WJ195L-8_S20	Control	Siberia	Ulu	EN21103	NA	NA	122874	122874	122874	215616	1131	852	63	PRJEB82635	This study
WJ196L-16_S16	Control	Siberia	Ulu	EN21103	NA	NA	166720	166720	166720	281888	9498	9229	155	PRJEB82635	This study
WJ196L-1_S1	Control	Siberia	Ulu	EN21103	NA	NA	77548	77548	77548	133416	8305	7092	1143	PRJEB82635	This study
WJ196L-2_S2	Control	Siberia	Ulu	EN21103	NA	NA	112886	112886	112886	188652	7301	6141	524	PRJEB82635	This study
WJ196L-3_S3	Control	Siberia	Ulu	EN21103	NA	NA	111928	111928	111928	199592	8403	7127	791	PRJEB82635	This study
						SUM	10235808874	10235808874	10235808874	17251553370	6137436199	5755136011	272448770
